# A field method to optimize dried blood spot sampling for mercury biomonitoring

**DOI:** 10.64898/2026.05.27.727713

**Authors:** Christopher J. Sayers, Liz Huamani Valdivia, Cristina P. Siguas Gonzales, Jessica N. Pisconte, Claudia M. Vega, Helen Yurek, Kevin Regan, Evan Adams, Noe R. Huaraca-Charca, Reynold Cal, Stevan Reneau, Wilber Martínez, Gilroy Welch, Kayla S. Hartwell, David C. Evers, Luis E. Fernandez, Morgan W. Tingley

## Abstract

1. Heavy metals are pervasive environmental contaminants that can impair the health of organisms globally. As the largest anthropogenic source of the potent neurotoxin mercury (Hg), gold mining has amplified these threats throughout the tropics. Consequently, there is a mounting need to monitor Hg contamination of the richest biological communities on Earth. Venous whole blood provides a reliable, nonlethal measurement of recent dietary and site-derived contamination, but collecting and cold-storing samples can be impractical in field conditions.
2. To overcome these challenges, we developed and evaluated a method to assay Hg exposure in vascular organisms by measuring the volume of dried blood spots (DBS) in the field, which can be stored at ambient temperatures until analysis. We explored the method’s precision and accuracy in estimating whole blood Hg concentrations by collecting paired whole blood and DBS aliquots from birds (*n* = 527 individuals, 140 species) along a trophic gradient (i.e., granivores to piscivores) in Belize and Peru.
3. Using a Bayesian linear mixed-effects model, we found a highly precise and unbiased relationship between DBS and whole blood total Hg concentrations that was centered at perfect unity (*R*^2^ = 0.99; *β* = 1.00 ± 0.03; 95% CrI: 0.95–1.05). Agreement between individual paired aliquots was more variable, in which approximately 12% of DBS containing at least 1 ng THg differed from whole blood by more than ±20%. However, DBS accuracy increased at higher THg concentrations, suggesting that disagreement at low concentrations is an expected consequence of higher measurement error near the analytical limit of detection of our instruments.
4. Compared to whole-blood collection and analysis workflows, DBS offer substantial logistical advantages by eliminating cold-chain dependence and reducing transport burden, laboratory handling time, and overall operational costs. Consequently, volume-measured DBS provide a practical and highly reliable alternative for monitoring Hg contamination in both humans and wildlife, particularly for ecological and population-level applications in remote and resource-limited environments.
