## Supplementary material for "A field method to optimize dried blood spot sampling for mercury biomonitoring": blanks.csv

	Lab	Lot	Site	Sample_ID	Date_Analysis	THg_ng	Mass_mg	THg_ppm
1	BRI Toxicology Lab	7202821.0	NA	7202821.0-1	2025-10-22 12:22:00	0.046	29.68	0.00155
2	BRI Toxicology Lab	7202821.0	NA	7202821.0-2	2025-10-22 12:30:00	0.034	32.16	0.00106
3	BRI Toxicology Lab	7202821.0	NA	7202821.0-3	2025-10-22 12:37:00	0.02	24.19	0.00083
4	BRI Toxicology Lab	7202821.0	NA	7202821.0-4	2025-10-22 12:44:00	0.016	31.54	0.00051
5	BRI Toxicology Lab	7202821.0	NA	7202821.0-5	2025-10-22 12:52:00	0.016	30.51	0.00052
6	BRI Toxicology Lab	7064316.0	NA	7064316.0-1	2025-10-22 13:06:00	0.031	35.54	0.00087
7	BRI Toxicology Lab	7064316.0	NA	7064316.0-2	2025-10-22 13:13:00	0.03	41.34	0.00073
8	BRI Toxicology Lab	7064316.0	NA	7064316.0-3	2025-10-22 13:21:00	0.017	34.68	0.00049
9	BRI Toxicology Lab	7064316.0	NA	7064316.0-4	2025-10-22 13:28:00	0.011	29.19	0.00038
10	BRI Toxicology Lab	7064316.0	NA	7064316.0-5	2025-10-22 13:35:00	0.008	30.19	0.00026
11	BRI Toxicology Lab	7333625.0	NA	7333625.0-1	2025-10-15 11:06:00	0.075	44.41	0.00169
12	BRI Toxicology Lab	7333625.0	NA	7333625.0-2	2025-10-15 11:13:00	0.039	25.77	0.00151
13	BRI Toxicology Lab	7333625.0	NA	7333625.0-3	2025-10-15 11:21:00	0.032	30.81	0.00104
14	BRI Toxicology Lab	7333625.0	NA	7333625.0-4	2025-10-15 11:28:00	0.022	28.07	0.00078
15	BRI Toxicology Lab	7333625.0	NA	7333625.0-5	2025-10-15 11:36:00	0.013	30.84	0.00042
16	BRI Toxicology Lab	Not recorded	NA	Not recorded-1	2025-08-04 12:08:00	0.007	33.21	0.00021
17	BRI Toxicology Lab	Not recorded	NA	Not recorded-2	2025-08-04 12:16:00	0.006	36.21	0.00017
18	BRI Toxicology Lab	Not recorded	NA	Not recorded-3	2025-08-04 12:23:00	0.009	36.31	0.00025
19	BRI Toxicology Lab	Not recorded	NA	Not recorded-4	2025-08-04 12:30:00	0.003	41.13	7e-05
20	BRI Toxicology Lab	Not recorded	NA	Not recorded-5	2025-08-04 12:38:00	0.003	30.97	1e-04
21	BRI Toxicology Lab	7179520W191	NA	7179520W191-1	2021-08-19 17:40:00	-0.038	55.17	-0.68878
22	BRI Toxicology Lab	7179520W191	NA	7179520W191-2	2021-08-19 17:48:00	-0.058	45.36	-1.27866
23	BRI Toxicology Lab	7179520W191	NA	7179520W191-3	2021-08-19 17:56:00	-0.056	49.46	-1.13223
24	BRI Toxicology Lab	7179520W191	NA	7179520W191-4	2021-08-19 18:06:00	-0.014	92.23	-0.15179
25	BRI Toxicology Lab	7179520W191	NA	7179520W191-5	2021-08-19 20:13:00	-0.017	99.77	-0.17039
26	LAMQA	7237422	La Torre	LATORRE(B1)	2024-03-07	0.03403	27.4435483870968	0.00124
27	LAMQA	7237422	La Torre	LATORRE(B2)	2024-03-07	0.01771	31.0701754385965	0.00057
28	LAMQA	7237422	La Torre	LATORRE(B3)	2024-03-07	0.01268	28.1777777777778	0.00045
29	LAMQA	7237422	La Torre	LATORRE(B4)	2024-03-07	0.0192	24.9350649350649	0.00077
30	LAMQA	7237422	La Torre	LATORRE(B5)	2024-03-07	0.01348	25.9230769230769	0.00052
31	LAMQA	7237422	Azul	AZUL(B1)	2024-03-07	0.02947	27.0366972477064	0.00109
32	LAMQA	7237422	Azul	AZUL(B2)	2024-03-07	0.00858	27.6774193548387	0.00031
33	LAMQA	7237422	Azul	AZUL(B3)	2024-03-07	0.00897	29.9	3e-04
34	LAMQA	7237422	Azul	AZUL(B4)	2024-03-07	0.00676	27.04	0.00025
35	LAMQA	7237422	Azul	AZUL(B5)	2024-03-07	0.00556	27.8	2e-04
36	LAMQA	7237422	Hacienda Concepción	HACIENDACONCEPCION(B1)	2024-03-07	0.09432	30.9245901639344	0.00305
37	LAMQA	7237422	Hacienda Concepción	HACIENDACONCEPCION(B2)	2024-03-07	0.01767	33.3396226415094	0.00053
38	LAMQA	7237422	Hacienda Concepción	HACIENDACONCEPCION(B3)	2024-03-07	0.0124	32.6315789473684	0.00038
39	LAMQA	7237422	Hacienda Concepción	HACIENDACONCEPCION(B4)	2024-03-07	0.01655	28.5344827586207	0.00058
40	LAMQA	7237422	Hacienda Concepción	HACIENDACONCEPCION(B5)	2024-03-07	0.00837	31	0.00027
41	LAMQA	7237422	Clavelito	CLAVELITO(B1)	2024-03-07	0.06534	30.5327102803738	0.00214
42	LAMQA	7237422	Clavelito	CLAVELITO(B2)	2024-03-07	0.02729	31.0113636363636	0.00088
43	LAMQA	7237422	Clavelito	CLAVELITO(B3)	2024-03-07	0.02248	30.3783783783784	0.00074
44	LAMQA	7237422	Clavelito	CLAVELITO(B4)	2024-03-07	0.01243	31.075	4e-04
45	LAMQA	7237422	Clavelito	CLAVELITO(B5)	2024-03-07	0.02215	28.7662337662338	0.00077
46	LAMQA	7237422	Paolita	PAOLITA(B1)	2024-03-07	0.03224	31.9207920792079	0.00101
47	LAMQA	7237422	Paolita	PAOLITA(B2)	2024-03-07	0.0134	31.1627906976744	0.00043
48	LAMQA	7237422	Paolita	PAOLITA(B3)	2024-03-07	0.00932	32.1379310344828	0.00029
49	LAMQA	7237422	Paolita	PAOLITA(B4)	2024-03-07	0.00543	30.1666666666667	0.00018
50	LAMQA	7237422	Paolita	PAOLITA(B5)	2024-03-07	0.00746	32.4347826086956	0.00023
51	LAMQA	7237422	Cinco Rebeldes	CINCOREBELDES(B1)	2024-03-08	0.0068	28.3333333333333	0.00024
52	LAMQA	7237422	Cinco Rebeldes	CINCOREBELDES(B2)	2024-03-08	0.00114	28.5	4e-05
53	LAMQA	7237422	Cinco Rebeldes	CINCOREBELDES(B3)	2024-03-08	0.00182	30.3333333333333	6e-05
54	LAMQA	7237422	Cinco Rebeldes	CINCOREBELDES(B4)	2024-03-08	1e-05	30	0
55	LAMQA	7237422	Cinco Rebeldes	CINCOREBELDES(B5)	2024-03-08	0.00328	32.8	1e-04
56	LAMQA	7237422	Lago Soledad	LAGOSOLEDAD(B1)	2024-03-08	0.02866	28.949494949495	0.00099
57	LAMQA	7237422	Lago Soledad	LAGOSOLEDAD(B2)	2024-03-08	0.01634	28.1724137931034	0.00058
58	LAMQA	7237422	Lago Soledad	LAGOSOLEDAD(B3)	2024-03-08	0.01374	29.8695652173913	0.00046
59	LAMQA	7237422	Lago Soledad	LAGOSOLEDAD(B4)	2024-03-08	0.00405	28.9285714285714	0.00014
60	LAMQA	7237422	Lago Soledad	LAGOSOLEDAD(B5)	2024-03-08	0.02483	29.9156626506024	0.00083
61	LAMQA	7237422	Linda	LINDA(B1)	2024-03-08	0.04128	34.4	0.0012
62	LAMQA	7237422	Linda	LINDA(B2)	2024-03-08	0.01251	33.8108108108108	0.00037
63	LAMQA	7237422	Linda	LINDA(B3)	2024-03-08	0.00762	34.6363636363636	0.00022
64	LAMQA	7237422	Linda	LINDA(B4)	2024-03-08	0.00103	34.3333333333333	3e-05
65	LAMQA	7237422	Linda	LINDA(B5)	2024-03-08	0.06345	31.725	0.002
